# Comparative analysis of the RNA-chromatin interactions data. Completeness and accuracy

**DOI:** 10.1101/2023.09.21.558854

**Authors:** Grigory Ryabykh, Artem Vasilyev, Lidia Garkul, Vladimir Shatskiy, Andrey Mironov

## Abstract

Non-coding RNAs play an essential role in a wide variety of biological processes. We have previously developed RNA-Chrom, an analytical database containing uniformly processed RNA-chromatin interactions data. Here, we analyzed the consistency of these data with each other and performed a comparative analysis of human and mouse datasets from “all-to-all” experiments (interactome of all possible RNAs in a cell) and “one-to-all” experiments (individual RNA interactome). We analyzed the dependence of RNA cis-contacts density as a function of distance to the RNA source gene and found that in all experiments, density of cis-contacts decreases with distance. We tested whether the most contacting RNAs of one “all-to-all” experiment (“RNA-leaders”) are the same for the other “all-to-all” experiments. Our analysis shows that “all-to-all” experiments are not complete and require substantially deeper sequencing, and conclusions can only be drawn for highly contacting RNAs. We noted that for “all-to-all” experiments, sequencing depth and the type of cell treatment give a significant impact on the contact map, while the cell line does not have as much of an impact.
