## Supplementary material for "Comparative analysis of the RNA-chromatin interactions data. Completeness and accuracy": Suppl. Table 13

### Sheet: Supplementary Table 13
Supplementary Table 13. Pearson correlation between contacts tracks of RNAs (MALAT1, NEAT1, FTX, PVT1) in ATA experiments on Homo sapiens. And also the normalized number of contacts in these tracks, contacts further: >100 kb from the RNA source gene. Genomic bin size: 10 kb.
	1 iMARGI HFFc6	2 iMARGI HEK293T	3 iMARGI HUVEC OC	4 iMARGI HUVEC G+T 7d	5 iMARGI HUVEC G+T 3d	7 GRID MM.1S	8 GRID MDA-MB-231	9 Red-C fibroblasts	Normalized number of contacts	1 iMARGI HFFc6	2 iMARGI HEK293T	3 iMARGI HUVEC OC	4 iMARGI HUVEC G+T 7d	5 iMARGI HUVEC G+T 3d	7 GRID MM.1S	8 GRID MDA-MB-231	9 Red-C fibroblasts	Normalized number of contacts
	MALAT1									NEAT1
1 iMARGI HFFc6									54483									26033
2 iMARGI HEK293T	0.0719888								9760	0.107387								6309
3 iMARGI HUVEC OC	0.176055	0.0817609							43422	0.180006	0.228927							23774
4 iMARGI HUVEC G+T 7d	0.206437	0.0930317	0.2247						86279	0.1663	0.163884	0.258008						39298
5 iMARGI HUVEC G+T 3d	0.20572	0.0815885	0.226321	0.272351					52316	0.160776	0.175776	0.298324	0.255096					30874
7 GRID MM.1S	0.339908	0.141472	0.318366	0.370293	0.364822				485966	0.25059	0.301424	0.460457	0.319354	0.36412				138869
8 GRID MDA-MB-231	0.345222	0.140717	0.35262	0.414286	0.395145	0.642375			333279	0.235391	0.32214	0.479527	0.324693	0.370241	0.670852			92855
9 Red-C fibroblasts	0.348806	0.111287	0.263737	0.311901	0.317889	0.491266	0.513985		239319	0.221891	0.186213	0.3173	0.22842	0.26263	0.407435	0.414266		90552
10 Red-C K562	0.338009	0.14834	0.314756	0.378765	0.381392	0.6403	0.631115	0.528539	875995	0.219649	0.211568	0.320602	0.27272	0.292927	0.474843	0.444663	0.352808	122742
	FTX									PVT1
1 iMARGI HFFc6									4431									2633
2 iMARGI HEK293T	0.0676817								831	0.327537								1430
3 iMARGI HUVEC OC	0.0945235	0.175071							7819	0.542635	0.567855							23911
4 iMARGI HUVEC G+T 7d	0.0348602	0.0542536	0.0793191						7364	0.313712	0.315118	0.522264						16317
5 iMARGI HUVEC G+T 3d	0.0394764	0.0694038	0.0720272	0.0460287					4173	0.330573	0.334453	0.577719	0.373245					12277
7 GRID MM.1S	0.170513	0.301147	0.374486	0.112371	0.107664				31262	0.523778	0.569953	0.823039	0.473993	0.500527				61122
8 GRID MDA-MB-231	0.196442	0.33034	0.394788	0.141243	0.116651	0.711701			59409	0.54751	0.595336	0.922402	0.531756	0.581807	0.885927			89408
9 Red-C fibroblasts	0.0273247	0.0723828	0.078141	0.0286593	0.0366797	0.1342	0.142386		4587	0.260242	0.255768	0.410748	0.231179	0.260187	0.386351	0.422814		3366
10 Red-C K562	0.110019	0.178453	0.224362	0.082367	0.0824819	0.412127	0.445631	0.0892062	26274	0.518653	0.58857	0.869868	0.514271	0.557866	0.825379	0.905156	0.425839	54106
