## Supplementary material for "Comparative analysis of the RNA-chromatin interactions data. Completeness and accuracy": Suppl. Table 12

### Sheet: Supplementary Table 12
Supplementary Table 12. Pearson correlation between contacts tracks in ATA experiments on Homo sapiens.
	1 iMARGI HFFc6	2 iMARGI HEK293T	3 iMARGI HUVEC OC	4 iMARGI HUVEC G+T 7d	5 iMARGI HUVEC G+T 3d	7 GRID MM.1S	8 GRID MDA-MB-231	9 Red-C fibroblasts	1 iMARGI HFFc6	2 iMARGI HEK293T	3 iMARGI HUVEC OC	4 iMARGI HUVEC G+T 7d	5 iMARGI HUVEC G+T 3d	7 GRID MM.1S	8 GRID MDA-MB-231	9 Red-C fibroblasts	1 iMARGI HFFc6	2 iMARGI HEK293T	3 iMARGI HUVEC OC	4 iMARGI HUVEC G+T 7d	5 iMARGI HUVEC G+T 3d	7 GRID MM.1S	8 GRID MDA-MB-231	9 Red-C fibroblasts
	All RNAs, all contacts, raw								All RNAs, all contacts, norm								All RNAs, >100 kb, norm
2 iMARGI HEK293T	0.634398								0.658753								0.641295
3 iMARGI HUVEC OC	0.734684	0.804927							0.780297	0.809136							0.804823	0.825671
4 iMARGI HUVEC G+T 7d	0.600738	0.772266	0.904405						0.719265	0.815834	0.923688						0.72699	0.829259	0.923427
5 iMARGI HUVEC G+T 3d	0.632656	0.789558	0.929361	0.980349					0.714638	0.827601	0.932162	0.97578					0.73666	0.817241	0.929261	0.984419
7 GRID MM.1S	0.643272	0.610704	0.665605	0.606018	0.614623				0.677165	0.611543	0.689116	0.686954	0.663519				0.711111	0.683053	0.757918	0.69724	0.70401
8 GRID MDA-MB-231	0.710414	0.64802	0.729871	0.625839	0.635087	0.689715			0.746474	0.641336	0.749424	0.719604	0.687503	0.759722			0.77479	0.747394	0.824871	0.733323	0.73234	0.774628
9 Red-C fibroblasts	0.775442	0.589725	0.675192	0.602332	0.627743	0.638958	0.70813		0.785095	0.600784	0.710876	0.710697	0.702664	0.69395	0.764257		0.833304	0.653409	0.770831	0.708524	0.733069	0.705903	0.755161
10 Red-C K562	0.570614	0.541535	0.558574	0.499833	0.515663	0.615573	0.623732	0.639322	0.619373	0.576936	0.630449	0.642644	0.622254	0.712647	0.735511	0.716176	0.666474	0.651832	0.712683	0.652395	0.662575	0.721891	0.741384	0.719594
	mRNAs, trans contacts, raw								ncRNAs, >100 kb, norm								mRNAs, >100 kb, norm
2 iMARGI HEK293T	0.612212								0.595206								0.620241
3 iMARGI HUVEC OC	0.760022	0.797165							0.71154	0.740224							0.787017	0.818266
4 iMARGI HUVEC G+T 7d	0.632236	0.76595	0.907796						0.703094	0.745731	0.838011						0.698558	0.829164	0.915339
5 iMARGI HUVEC G+T 3d	0.695088	0.783457	0.939168	0.974944					0.699344	0.734023	0.849821	0.908473					0.710387	0.814564	0.921772	0.982668
7 GRID MM.1S	0.662876	0.670717	0.744456	0.689921	0.727072				0.595965	0.566578	0.60163	0.559694	0.560282				0.703153	0.690802	0.767909	0.70851	0.716192
8 GRID MDA-MB-231	0.725277	0.738246	0.815681	0.727529	0.763065	0.706235			0.718302	0.68244	0.742284	0.690604	0.678127	0.658093			0.760073	0.741872	0.820949	0.722721	0.722434	0.778104
9 Red-C fibroblasts	0.786006	0.585793	0.688045	0.578196	0.650392	0.614979	0.656596		0.745585	0.575404	0.664407	0.64017	0.65361	0.596145	0.681083		0.816591	0.643664	0.764345	0.70254	0.728381	0.702151	0.74637
10 Red-C K562	0.601355	0.56821	0.606676	0.528937	0.580931	0.608563	0.608887	0.62571	0.590837	0.568441	0.593031	0.5582	0.560264	0.644284	0.671577	0.630604	0.66565	0.660421	0.726963	0.670838	0.681561	0.729867	0.745329	0.723806
