## Supplementary material for "Comparative analysis of the RNA-chromatin interactions data. Completeness and accuracy": Suppl. Table 10

### Sheet: Supplementary Table 10
Supplementary Table 10. Pearson correlation between OTA experiments and their corresponding RNA tracks from ATA experiments on Homo sapiens.
OTA			ATA
Exp.ID	Cell line	RNA	2 iMARGI HEK293T	4 iMARGI HUVEC G+T 7d	5 iMARGI HUVEC G+T 3d	1 iMARGI HFFc6	3 iMARGI HUVEC OC	7 GRID MM.1S	8 GRID MDA-MB-231	10 Red-С K562	9 Red-С fibroblasts
172	MCF-7	NEAT1	0.2	0.287	0.312	0.219	0.249	0.415	0.362	0.484	0.37
160	ERα-positive_MCF-7	NEAT1	0.166	0.246	0.275	0.208	0.212	0.38	0.313	0.474	0.366
168	MCF-7	NEAT1	0.172	0.249	0.278	0.205	0.215	0.383	0.318	0.469	0.363
161	ERα-positive_MCF-7	NEAT1	0.162	0.241	0.271	0.205	0.206	0.374	0.307	0.473	0.363
169	MCF-7	NEAT1	0.164	0.237	0.268	0.199	0.205	0.37	0.304	0.463	0.36
173	MCF-7	NEAT1	0.183	0.266	0.295	0.209	0.23	0.395	0.338	0.478	0.366
164	ERα-positive_MCF-7	NEAT1	0.175	0.255	0.284	0.215	0.222	0.393	0.327	0.48	0.37
165	ERα-positive_MCF-7	NEAT1	0.168	0.251	0.282	0.216	0.219	0.39	0.324	0.483	0.373
98	MCF-7	MALAT1	0.145	0.429	0.417	0.309	0.34	0.631	0.69	0.672	0.509
99	MCF-7	MALAT1	0.148	0.387	0.395	0.338	0.314	0.65	0.644	0.698	0.541
100	MCF-7	NEAT1	0.226	0.342	0.355	0.24	0.312	0.485	0.448	0.497	0.37
101	MCF-7	NEAT1	0.239	0.355	0.369	0.231	0.325	0.496	0.466	0.493	0.362
167	ERα-positive_MCF-7	MALAT1	0.171	0.304	0.312	0.264	0.25	0.527	0.459	0.604	0.492
162	ERα-positive_MCF-7	MALAT1	0.173	0.313	0.317	0.259	0.254	0.525	0.47	0.603	0.487
163	ERα-positive_MCF-7	MALAT1	0.17	0.31	0.318	0.27	0.253	0.532	0.469	0.612	0.497
171	MCF-7	MALAT1	0.173	0.31	0.318	0.264	0.255	0.533	0.469	0.606	0.493
170	MCF-7	MALAT1	0.186	0.366	0.364	0.273	0.293	0.569	0.538	0.629	0.505
174	MCF-7	MALAT1	0.187	0.372	0.369	0.273	0.297	0.573	0.546	0.631	0.507
166	ERα-positive_MCF-7	MALAT1	0.18	0.348	0.349	0.282	0.281	0.568	0.522	0.638	0.515
175	MCF-7	MALAT1	0.18	0.339	0.343	0.278	0.273	0.559	0.506	0.629	0.509
186	HEK293T	7SK_RNAs	0.035	0.057	0.045	0.021	0.047	0.342	0.502	0.059	0.019
159	HEK293T	7SK_RNAs	0.041	0.058	0.042	0.018	0.049	0.363	0.53	0.061	0.019
185	HEK293T	7SK_RNAs	0.04	0.063	0.044	0.02	0.05	0.37	0.544	0.062	0.02
108	H1_ES	7SK_RNAs	0.033	0.049	0.035	0.009	0.037	0.25	0.384	0.042	0.017
109	HeLa	7SK_RNAs	0.034	0.051	0.039	0.014	0.042	0.302	0.453	0.049	0.019
59	HAP1	7SK_RNAs	0.017	0.017	0.025	0.008	0.02	0.131	0.208	0.031	0.018
60	HAP1	7SK_RNAs	0.016	0.015	0.025	0.008	0.021	0.157	0.234	0.037	0.017
193	BT-549	MEG3	0.002	0.095	0.11	0.033	0.067	0.013	0.007	0.005	0.056
130	HCT116	SNHG1	0.006	0.003	0.008	0.005	-0.001	0.003	0.01	0.087	0.007
39	MDA-MB-231	AL109615.3	0.014	0.015	0.016	0.006	0.003	0.02	0.053	0.03	0.004
200	NTERA2_pluripotent_stem_cell_line	SRA1	0.014	0.023	0.016	0.018	0.014	0.041	0.055	0.043	0.021
62	K562	SRA1	0.017	0.021	0.014	0.013	0.016	0.04	0.05	0.048	0.016
65	HEK293	CDKN2B-AS1	0.025	0.012	0.015	0.014	0.009	0.04	0.011	0.025	0.013
140	hNPC	NR2F1-AS1	0.006	0.019	0.018	0.025	0.025	0.012	0.028	0.027	0.026
141	hNPC	lnc-NR2F1_short	0.007	NA	0.022	0.015	0.014	NA	0.028	0.023	0.018
70	MDA-MB-231	HOTAIR	0.001	NA	NA	0.002	NA	0.001	0.067	0.007	NA
71	MDA-MB-231	HOTAIR	-0.001	NA	NA	0	NA	0.001	0.065	0.007	NA
104	V852_cells_with_DACOR1_lentivirus	DACOR1	0.004	0.008	NA	0.014	0.002	0.02	0.007	NA	0.004
37	liver_CSCs	HAND2-AS1	-0.001	0.006	0.002	-0.004	-0.002	0.007	0.012	0.018	0.014
63	THP-1	CPEB2-DT	0.003	0.009	0.006	0	0	0.016	0.019	0.012	0.003
66	IMR90	LINC02085	0	0.005	0.001	-0.001	0.002	0.008	0.012	0	0.007
67	IMR90	LINC02085	-0.002	0.006	0.003	0.002	0.001	0.008	0.018	0.003	0.004
194	V703	LINC01605	0.001	-0.007	-0.002	NA	0.003	-0.005	-0.001	-0.001	0.018
30	Jurkat	FLJ42969	NA	0.001	-0.003	NA	-0.001	0.004	0.009	0	NA
145	MCF-7	Linc-ASEN	NA	NA	NA	0.001	-0.002	NA	0.006	-0.002	NA
152	LNCaP	PCGEM1	NA	NA	NA	NA	NA	-0.003	0.007	NA	NA
184	LNCaP	PCGEM1	NA	NA	NA	NA	NA	-0.001	0.006	NA	NA
68	HeLa_S3	TERC	NA	NA	NA	NA	NA	-0.004	0.008	-0.003	-0.002
69	HeLa_S3	TERC	NA	NA	NA	NA	NA	-0.003	0.006	-0.002	-0.003
139	MOLM13	HOTTIP	0.001	0.004	NA	0.001	NA	0.006	0.002	0.001	NA
122	U2OS	DINOL	NA	NA	NA	NA	NA	-0.003	-0.002	NA	-0.001
91	MCF-7	SMIM10L2A	0.001	0.004	NA	0.005	-0.002	0	NA	NA	NA
