## Supplementary material for "Comparative analysis of the RNA-chromatin interactions data. Completeness and accuracy": Suppl. Table 9

### Sheet: Supplementary Table 9
Supplementary Table 9. Pearson correlation between OTA experiments and their corresponding RNA tracks from ATA experiments on Mus musculus.
OTA			ATA
Exp.ID	Cell line	RNA	6 GRID mES	13 RADICL mOPC NPM	16 RADICL mES NPM	14 RADICL mES 1FA	15 RADICL mES 2FA	11 RADICL mOPC	12 RADICL mES AcD
95	pSM33_ES	U1_RNAs	0.538	0.011	0.036	0.105	0.086	0.077	0.076
96	pSM33_ES	U1_RNAs	0.539	0.011	0.04	0.106	0.085	0.08	0.073
199	V6.5_ES	Hdac2	0.047	0.033	0.015	0.041	0.041	0.04	0.016
134	myotubes	5430431A17Rik	0.005	0.036	0.013	0.011	0.005	0.041	0.009
31	mES	A830082K12Rik	0.016	0.073	0.015	0.015	0.024	0.034	0.014
33	NPC	A830082K12Rik	0.021	0.069	0.019	0.016	0.021	0.04	0.013
103	46C_ES	Halr1	0.019	-0.009	0.038	0.037	0.039	0.008	0.034
196	46C_ES	Evx1os	0.006	0.005	-0.001	0.051	0.001	0.002	0.011
154	Immortalized_MEFs	Xist	0.027	0.016	0.004	0.022	0.015	0.024	0.021
156	undifferentiated_ES	Xist	0.003	0.019	0.008	0.018	0.004	0.018	0.011
147	pSM33_ES	Xist	0.016	0.007	0.007	0.016	0.006	0.02	0.01
86	immortalized_MEFs	Xist	0.017	0.012	0.006	0.021	0.008	0.021	0.018
64	myotubes	LncMyoD	-0.003	0.019	-0.001	0.006	-0.005	-0.004	0.009
135	MEL	Bloodlinc	0.001	0.017	-0.004	0.004	-0.003	0.006	0.001
90	N2A	Paupar	NA	0.011	NA	NA	0	0.003	NA
142	Lin-_Sca1+_Kit+_(LSK)_cells	HOXBLINC	0.015	0.003	0.001	0.008	0.003	0.002	NA
178	Lin-_Sca1+_Kit+_(LSK)_cells	HOXBLINC	0.017	0.004	0.002	0.011	0.004	0.004	NA
43	4T1	1200007C13Rik	0.004	-0.003	0.002	0.002	0.016	-0.007	0.005
42	4T1	1200007C13Rik	0.011	0	-0.002	-0.002	0.005	-0.01	-0.002
120	Limb_Bud	9530018H14Rik	0.004	0	-0.005	0.005	0.005	-0.004	NA
179	Lin-_Kit+_(LK)_cells	HOXBLINC	0.004	0.002	0	0.003	0.002	0	NA
121	R1⁄E_ES	Panct1	NA	NA	NA	NA	NA	NA	NA
180	Lin-_Kit+_(LK)_cells	HOXBLINC	0.001	0.001	0	0.001	0	0	NA
61	NMuMG	Smim31	0.007	0.003	0.004	0.02	0.012	0.001	0.008
81	pSM33_ES	Xist	-0.005	-0.001	0.004	0.017	0.003	0.011	0.009
132	V6.5_ES	Eprn	0.013	0.003	0.011	0.009	0.011	0.005	0.01
44	primary_NDL	1200007C13Rik	0.008	0.009	0.007	-0.001	0.014	0.008	0.01
105	N2A	Dalir	NA	0.016	0.006	NA	0.008	0.022	0.001
107	HPC5	LncHSC-2	0.006	0.009	0.004	0.004	0.008	0.011	-0.002
106	HPC5	LncHSC-2	0.001	0.01	0.007	0.007	0.005	0.015	0.004
32	BMDM_(Bone-marrow_derived_macrophages)	Ttc39aos1	0.007	0.011	0.005	0.01	0.007	0.014	0.01
110	v6.5_ES	7SK_RNAs	0.133	0.063	0.034	0.086	0.105	0.126	0.068
123	kidney_podocyte	Tug1	0.059	0.07	0.063	0.072	0.057	0.056	0.043
111	v6.5_ES	7SK_RNAs	0.109	0.058	0.031	0.067	0.083	0.099	0.048
131	V6.5_ES	7SK_RNAs	0.084	0.07	0.043	0.068	0.072	0.08	0.042
148	pSM33_ES	Xist	0.236	-0.004	-0.005	0.086	0.038	0.069	0.063
74	pSM33_ES	Xist	0.23	-0.003	-0.005	0.086	0.034	0.077	0.067
75	pSM33_ES	Xist	0.181	-0.003	-0.008	0.059	0.056	0.06	0.056
76	F1_2-1_ES	Xist	0.19	-0.002	-0.007	0.057	0.059	0.054	0.067
189	pSM33-dLBS_ES	Xist	0.206	-0.004	-0.007	0.052	0.051	0.06	0.052
190	pSM33_ES	Xist	0.209	-0.004	-0.007	0.072	0.046	0.061	0.061
97	pSM33_ES	Xist	0.209	-0.004	-0.007	0.072	0.046	0.061	0.061
149	pSM33_ES	Xist	0.2	-0.004	-0.007	0.065	0.047	0.064	0.061
195	F1_2-1_ES	Xist	0.198	-0.003	-0.008	0.065	0.054	0.061	0.068
77	F1_2-1_ES	Xist	0.2	-0.002	-0.006	0.067	0.048	0.065	0.072
79	F1_2-1_ES	Xist	0.204	-0.003	-0.006	0.069	0.05	0.063	0.071
151	pSM33_ES	Xist	0.16	-0.003	-0.008	0.041	0.064	0.042	0.052
78	F1_2-1_ES	Xist	0.163	-0.004	-0.007	0.044	0.067	0.045	0.056
187	pSM33_ES	Xist	0.173	-0.003	-0.007	0.045	0.063	0.044	0.054
150	pSM33_ES	Xist	0.173	-0.004	-0.008	0.051	0.058	0.052	0.05
188	pSM33_ES	Xist	0.173	-0.004	-0.007	0.05	0.059	0.054	0.057
125	pSM33_ES	Xist	0.133	0.009	0.006	0.05	0.047	0.054	0.054
138	MEF	Xist	0.15	0.002	-0.004	0.042	0.059	0.04	0.069
177	NPC	Xist	0.126	0.002	-0.001	0.027	0.065	0.029	0.042
192	MEF	Xist	0.138	-0.003	-0.005	0.037	0.061	0.034	0.048
143	MEF	Xist	0.14	0.001	-0.003	0.038	0.062	0.036	0.059
191	MEF	Xist	0.138	-0.001	-0.004	0.031	0.056	0.034	0.055
137	MEF	Xist	0.14	-0.001	-0.005	0.033	0.064	0.031	0.056
80	MLF	Xist	0.135	-0.001	-0.005	0.031	0.062	0.032	0.057
84	immortalized_MEFs	Xist	0.127	0.003	-0.004	0.041	0.057	0.037	0.061
85	immortalized_MEFs	Xist	0.125	0.005	-0.002	0.036	0.057	0.037	0.056
144	MEF	Xist	0.118	0.005	0	0.035	0.062	0.035	0.057
89	immortalized_MEFs	Xist	0.119	0.008	-0.001	0.036	0.057	0.035	0.056
82	delSXC9_ES	Xist	0.08	-0.003	-0.004	0.014	0.065	0.014	0.043
83	delXF6_ES	Xist	0.094	-0.004	-0.004	0.021	0.061	0.019	0.055
40	T20_ES	Xist	0.114	-0.003	-0.006	0.023	0.066	0.025	0.059
41	T20_ES	Xist	0.108	-0.002	-0.005	0.022	0.062	0.024	0.064
158	differentiating_ES_(day_10)	Xist	0.098	0.015	0.002	0.038	0.044	0.035	0.048
197	differentiating_ES_(day_7)	Xist	0.099	0.015	0.005	0.036	0.045	0.036	0.044
176	NPC	Xist	0.103	0.008	0.004	0.023	0.054	0.027	0.04
45	WAPL-FKBP(degron)_female_line	Xist	0.097	0.009	0.008	0.024	0.043	0.028	0.032
46	WAPL-FKBP(degron)_female_line	Xist	0.094	0.01	0.008	0.024	0.039	0.026	0.029
153	Immortalized_MEFs	Xist	0.049	0.013	0.002	0.027	0.023	0.028	0.03
155	Immortalized_MEFs	Xist	0.061	0.013	0.001	0.03	0.029	0.031	0.034
87	immortalized_MEFs	Xist	0.066	0.012	0	0.029	0.034	0.03	0.036
157	differentiating_ES_(day_3)	Xist	0.076	0.017	0.004	0.035	0.035	0.034	0.038
88	immortalized_MEFs	Xist	0.077	0.01	0	0.031	0.039	0.031	0.04
102	46C_ES	Halr1	0.167	0.008	0.06	0.168	0.166	0.024	0.107
136	MIN6-4N	Meg3	0.112	0.014	0.172	0.169	0.157	0.01	0.213
198	ES	Firre	0.738	0.032	0.065	0.719	0.726	0.438	0.339
36	E14_ES	Malat1	0.704	0.704	0.649	0.731	0.731	0.661	0.652
182	ES	Malat1	0.708	0.534	0.526	0.781	0.769	0.691	0.735
146	SNRNP70-AID_ES	Malat1	0.689	0.583	0.554	0.772	0.767	0.68	0.717
183	ES	Malat1	0.66	0.594	0.564	0.759	0.751	0.692	0.715
94	V6.5_ES	Malat1	0.792	0.54	0.552	0.852	0.827	0.714	0.782
92	pSM33_ES	Malat1	0.744	0.448	0.486	0.818	0.791	0.668	0.777
93	pSM33_ES	Malat1	0.7	0.449	0.482	0.816	0.785	0.672	0.796
52	mES	Malat1	0.404	0.597	0.515	0.384	0.402	0.361	0.323
55	mES	Malat1	0.327	0.55	0.464	0.291	0.313	0.281	0.227
58	mES	Malat1	0.341	0.54	0.457	0.313	0.33	0.298	0.26
181	SNRNP70-AID_ES	Malat1	0.576	0.597	0.527	0.625	0.636	0.572	0.578
49	mES	Malat1	0.488	0.662	0.584	0.478	0.491	0.439	0.394
