## Supplementary material for "Comparative analysis of the RNA-chromatin interactions data. Completeness and accuracy": Suppl. Table 8

### Sheet: Supplementary Table 8
Supplementary Table 8. Pearson correlation between contacts tracks of RNAs (Malat1, Kcnq1ot1, CT010467.1, Pvt1) in ATA experiments on Mus musculus. And also the normalized number of contacts in these tracks, contacts further: >100 kb from the RNA source gene. Genomic bin size: 10 kb.
	6 GRID mES	11 RADICL mOPC	12 RADICL mES AcD	13 RADICL mOPC NPM	14 RADICL mES 1FA	15 RADICL mES 2FA	Normalized number of contacts	6 GRID mES	11 RADICL mOPC	12 RADICL mES AcD	13 RADICL mOPC NPM	14 RADICL mES 1FA	15 RADICL mES 2FA	Normalized number of contacts
	Malat1							Kcnq1ot1
6 GRID mES							521589							42569
11 RADICL mOPC	0.390136						1868466	0.658557						50103
12 RADICL mES AcD	0.27699	0.384078					209131	0.325068	0.331711					2991
13 RADICL mOPC NPM	0.277307	0.464666	0.234129				1262109	0.0100035	0.0168724	0.00850637				39100
14 RADICL mES 1FA	0.373676	0.492975	0.375098	0.322883			624178	0.729111	0.657576	0.295125	0.0114818			31855
15 RADICL mES 2FA	0.339919	0.449675	0.341742	0.300191	0.444484		481890	0.729989	0.673235	0.310831	0.0116361	0.751154		30274
16 RADICL mES NPM	0.178834	0.238826	0.16538	0.218186	0.223166	0.207286	239829	0.00430793	0.0085639	0.0054759	0.0118492	0.00542504	0.00535599	13612
	CT010467.1							Pvt1
6 GRID mES							1354511							64649
11 RADICL mOPC	0.292044						2365633	0.844741						117982
12 RADICL mES AcD	-0.00608746	0.289811					2349670	0.339602	0.330722					14983
13 RADICL mOPC NPM	0.204886	0.538549	0.455185				2075742	0.0349002	0.0585785	0.0388148				130385
14 RADICL mES 1FA	0.402885	0.488099	0.407017	0.475579			3480420	0.837288	0.785965	0.387668	0.0498999			72856
15 RADICL mES 2FA	0.339786	0.481142	0.40589	0.450399	0.627323		2788052	0.841852	0.796984	0.39458	0.0489823	0.856454		75110
16 RADICL mES NPM	0.218021	0.498702	0.669746	0.594521	0.656238	0.643159	8730246	0.00464875	0.0141897	0.0184958	0.0385434	0.0144172	0.0120958	37124
