## Supplementary material for "Comparative analysis of the RNA-chromatin interactions data. Completeness and accuracy": Suppl. Table 7

### Sheet: Supplementary Table 7
Supplementary Table 7. Pearson correlation between contacts tracks in ATA experiments on Mus musculus.
	6 GRID mES	11 RADICL mOPC	12 RADICL mES AcD	13 RADICL mOPC NPM	14 RADICL mES 1FA	15 RADICL mES 2FA	6 GRID mES	11 RADICL mOPC	12 RADICL mES AcD	13 RADICL mOPC NPM	14 RADICL mES 1FA	15 RADICL mES 2FA	6 GRID mES	11 RADICL mOPC	12 RADICL mES AcD	13 RADICL mOPC NPM	14 RADICL mES 1FA	15 RADICL mES 2FA
	All RNAs, all contacts, raw						All RNAs, all contacts, norm						All RNAs, >100 kb, norm
11 RADICL mOPC	0.562708						0.75422						0.739615
12 RADICL mES AcD	0.726123	0.645312					0.793646	0.735732					0.742047	0.734066
13 RADICL mOPC NPM	0.40177	0.645815	0.384473				0.756551	0.868579	0.655384				0.776418	0.847081	0.626644
14 RADICL mES 1FA	0.779744	0.646849	0.944171	0.427094			0.890955	0.769846	0.909162	0.765277			0.8723	0.771185	0.882057	0.778031
15 RADICL mES 2FA	0.772195	0.649682	0.932999	0.424941	0.977434		0.885392	0.774768	0.919354	0.74369	0.976839		0.86117	0.779185	0.891793	0.760442	0.972648
16 RADICL mES NPM	0.578008	0.472475	0.610771	0.581869	0.684728	0.691965	0.84084	0.736373	0.804664	0.814088	0.919836	0.905602	0.837556	0.741107	0.782776	0.823579	0.92562	0.91456
	mRNAs, trans contacts, raw						ncRNAs, >100 kb, norm						mRNAs, >100 kb, norm
11 RADICL mOPC	0.466763						0.51949						0.745578
12 RADICL mES AcD	0.593281	0.66665					0.400347	0.623517					0.754562	0.738991
13 RADICL mOPC NPM	0.422709	0.727523	0.467103				0.574853	0.832513	0.603913				0.741738	0.806552	0.599113
14 RADICL mES 1FA	0.628259	0.673923	0.931757	0.508224			0.735822	0.620678	0.57513	0.678799			0.877957	0.776761	0.909855	0.713512
15 RADICL mES 2FA	0.616867	0.669838	0.916584	0.510489	0.960389		0.675023	0.680666	0.672622	0.709513	0.876151		0.871799	0.776981	0.902561	0.705739	0.977139
16 RADICL mES NPM	0.464281	0.444749	0.569801	0.527327	0.623365	0.642776	0.582862	0.699747	0.756162	0.760111	0.788487	0.846988	0.810218	0.715093	0.750176	0.810948	0.858811	0.851818
