## Supplementary material for "Comparative analysis of the RNA-chromatin interactions data. Completeness and accuracy": Suppl. Table 5

### Sheet: Supplementary Table 5
Supplementary Table 5. Representation of different RNA biotypes in the “top 25\% of cis-contacting RNAs” sample for the corresponding ATA experiment.
Exp.ID	Biotypes	Total RNAs
1	protein_coding 10319, lncRNA 1977, Xrna 942, vlinc 792, transcribed_unprocessed_pseudogene 179, snoRNA 66, unprocessed_pseudogene 47, transcribed_processed_pseudogene 39, snRNA 27, transcribed_unitary_pseudogene 26, TEC 26, rRNA 21, processed_pseudogene 16, CDBox 14, misc_RNA 10, miRNA 8, scaRNA 7, trna 3, tRNA 3, polymorphic_pseudogene 2, HAcaBox 2, TR_C_gene 2, ribozyme 2, scRNA 2, IG_V_gene 1,…	14536
2	protein_coding 13817, Xrna 5128, lncRNA 4210, vlinc 1109, transcribed_unprocessed_pseudogene 306, unprocessed_pseudogene 160, processed_pseudogene 145, TEC 81, snoRNA 80, transcribed_processed_pseudogene 75, transcribed_unitary_pseudogene 63, snRNA 32, rRNA 23, CDBox 14, misc_RNA 12, unitary_pseudogene 11, miRNA 8, scaRNA 6, polymorphic_pseudogene 6, TR_V_gene 3, HAcaBox 3, IG_C_gene 2, TR_C_gene…	25306
3	protein_coding 13803, Xrna 7240, lncRNA 3792, vlinc 1156, transcribed_unprocessed_pseudogene 302, unprocessed_pseudogene 126, processed_pseudogene 112, TEC 97, transcribed_processed_pseudogene 81, transcribed_unitary_pseudogene 62, snoRNA 59, snRNA 34, rRNA 32, miRNA 25, misc_RNA 16, CDBox 10, trna 8, polymorphic_pseudogene 8, scaRNA 7, unitary_pseudogene 7, tRNA 4, IG_V_gene 3, scRNA 3, RNA 3, r…	27002
4	protein_coding 12837, Xrna 3070, lncRNA 2796, vlinc 885, transcribed_unprocessed_pseudogene 247, unprocessed_pseudogene 87, processed_pseudogene 80, transcribed_processed_pseudogene 62, snoRNA 56, transcribed_unitary_pseudogene 54, TEC 50, snRNA 34, rRNA 32, miRNA 13, misc_RNA 13, CDBox 11, scaRNA 8, unitary_pseudogene 5, polymorphic_pseudogene 4, tRNA 3, scRNA 2, TR_V_pseudogene 2, HAcaBox 2, ri…	20361
5	protein_coding 13465, Xrna 3592, lncRNA 3399, vlinc 940, transcribed_unprocessed_pseudogene 292, processed_pseudogene 182, unprocessed_pseudogene 120, transcribed_processed_pseudogene 86, TEC 80, transcribed_unitary_pseudogene 57, snoRNA 42, snRNA 33, rRNA 30, miRNA 23, misc_RNA 11, unitary_pseudogene 9, polymorphic_pseudogene 6, trna 6, HAcaBox 4, CDBox 4, scaRNA 3, IG_V_gene 3, scaRna 2, tRNA 2…	22400
7	protein_coding 11261, lncRNA 2133, Xrna 2116, vlinc 919, transcribed_unprocessed_pseudogene 163, rRNA 84, snRNA 56, snoRNA 54, unprocessed_pseudogene 51, TEC 46, transcribed_processed_pseudogene 44, processed_pseudogene 38, transcribed_unitary_pseudogene 31, CDBox 17, miRNA 11, misc_RNA 10, trna 7, scaRNA 6, HAcaBox 3, RNA 2, tRNA 2, ribozyme 2, IG_C_gene 1, IG_V_gene 1, unitary_pseudogene 1, sca…	17063
8	protein_coding 12511, Xrna 3256, lncRNA 3071, vlinc 1336, transcribed_unprocessed_pseudogene 166, snRNA 87, snoRNA 74, TEC 74, unprocessed_pseudogene 51, transcribed_processed_pseudogene 51, rRNA 46, transcribed_unitary_pseudogene 45, processed_pseudogene 40, trna 35, miRNA 29, CDBox 20, misc_RNA 15, scaRNA 9, tRNA 5, RNA 4, scRNA 4, HAcaBox 3, ribozyme 2, polymorphic_pseudogene 2, scaRna 2, IG_V…	20941
9	protein_coding 5404, lncRNA 270, vlinc 131, Xrna 113, transcribed_unprocessed_pseudogene 31, snRNA 12, rRNA 9, transcribed_processed_pseudogene 7, transcribed_unitary_pseudogene 5, processed_pseudogene 4, misc_RNA 4, unprocessed_pseudogene 3, ribozyme 2, scRNA 1, TEC 1, trna 1, CDBox 1, scaRNA 1, tRNA 1, miRNA 1	6002
10	protein_coding 8557, Xrna 1451, lncRNA 849, vlinc 690, transcribed_unprocessed_pseudogene 99, snoRNA 80, CDBox 33, processed_pseudogene 31, transcribed_processed_pseudogene 29, snRNA 23, transcribed_unitary_pseudogene 19, unprocessed_pseudogene 17, rRNA 13, misc_RNA 10, TEC 9, trna 8, tRNA 7, scaRNA 5, HAcaBox 3, ribozyme 2, unitary_pseudogene 2, polymorphic_pseudogene 1, scaRna 1, miRNA 1, scRNA…	11941
6	protein_coding 10076, Xrna 1342, TEC 286, lincRNA 284, antisense 177, processed_transcript 152, snRNA 70, sense_intronic 55, rRNA 54, snoRNA 53, scRNA 26, transcribed_unprocessed_pseudogene 22, transcribed_processed_pseudogene 18, bidirectional_promoter_lncRNA 16, unprocessed_pseudogene 15, miRNA 9, transcribed_unitary_pseudogene 7, sense_overlapping 6, processed_pseudogene 5, unitary_pseudogene …	12687
11	protein_coding 8872, Xrna 1321, lincRNA 193, TEC 191, antisense 143, processed_transcript 140, snoRNA 72, sense_intronic 36, rRNA 28, bidirectional_promoter_lncRNA 20, transcribed_unprocessed_pseudogene 12, unprocessed_pseudogene 11, transcribed_processed_pseudogene 10, miRNA 8, misc_RNA 8, trna 7, snRNA 7, sense_overlapping 7, polymorphic_pseudogene 6, scaRNA 6, transcribed_unitary_pseudogene 6,…	11114
12	protein_coding 8521, Xrna 230, snoRNA 124, lincRNA 90, processed_transcript 73, antisense 58, rRNA 26, TEC 25, snRNA 12, sense_intronic 10, bidirectional_promoter_lncRNA 8, transcribed_unprocessed_pseudogene 7, miRNA 6, transcribed_unitary_pseudogene 5, unprocessed_pseudogene 4, transcribed_processed_pseudogene 4, misc_RNA 3, trna 3, polymorphic_pseudogene 3, scaRNA 3, ribozyme 2, unitary_pseudog…	9222
13	protein_coding 9482, Xrna 739, lincRNA 252, antisense 173, processed_transcript 147, snoRNA 93, TEC 74, rRNA 33, sense_intronic 20, bidirectional_promoter_lncRNA 18, transcribed_unprocessed_pseudogene 13, scRNA 12, snRNA 11, unprocessed_pseudogene 10, miRNA 9, transcribed_processed_pseudogene 9, misc_RNA 8, polymorphic_pseudogene 8, trna 6, sense_overlapping 6, scaRNA 6, transcribed_unitary_pseud…	11149
14	protein_coding 9802, Xrna 1066, lincRNA 207, TEC 138, processed_transcript 125, antisense 119, snoRNA 89, sense_intronic 31, rRNA 24, snRNA 16, transcribed_unprocessed_pseudogene 15, bidirectional_promoter_lncRNA 12, miRNA 8, transcribed_processed_pseudogene 8, misc_RNA 7, transcribed_unitary_pseudogene 6, sense_overlapping 5, scaRNA 4, unprocessed_pseudogene 4, polymorphic_pseudogene 4, processe…	11709
15	protein_coding 9923, Xrna 1164, lincRNA 230, TEC 160, antisense 130, processed_transcript 130, snoRNA 83, sense_intronic 34, rRNA 26, snRNA 15, trna 13, bidirectional_promoter_lncRNA 13, transcribed_unprocessed_pseudogene 13, transcribed_processed_pseudogene 9, miRNA 8, misc_RNA 7, transcribed_unitary_pseudogene 6, unprocessed_pseudogene 6, scaRNA 5, sense_overlapping 4, unitary_pseudogene 3, scR…	11996
16	protein_coding 8935, Xrna 317, lincRNA 185, snoRNA 152, processed_transcript 96, antisense 83, rRNA 40, snRNA 23, trna 22, TEC 17, scRNA 14, miRNA 10, unprocessed_pseudogene 10, transcribed_unprocessed_pseudogene 10, sense_intronic 9, bidirectional_promoter_lncRNA 6, scaRNA 5, transcribed_unitary_pseudogene 5, misc_RNA 4, transcribed_processed_pseudogene 4, polymorphic_pseudogene 3, tRNA 3, unita…	9963
