## Supplementary material for "Comparative analysis of the RNA-chromatin interactions data. Completeness and accuracy": Suppl. Table 4

### Sheet: Supplementary Table 4
Supplementary Table 4. OTA data description.
Exp.ID	Method	Number of replicates	Organism	Experiment description	Cell line	RNA	Library size	Reads in peaks
30	ChIRP	3	Homo sapiens	None	Jurkat	FLJ42969	69921787	36249487	Exp.ID — unique identifier of the corresponding RNA-chromatin interaction experiment in the RNA-Chrom database.
31	ChIRP	2	Mus musculus	None	mES	A830082K12Rik	42951756	8001306	Method — name of the experimental protocol used to obtain the data.
32	ChIRP	0	Mus musculus	None	BMDM (Bone-marrow derived macrophages)	Ttc39aos1	76730036	31722	Cell line — the cell line on which the experiment was performed.
33	ChIRP	0	Mus musculus	None	NPC	A830082K12Rik	14488235	2137113	Experiment description — additional step in the experimental protocol.
34	CHIRT	0	Mus musculus	p53-/- genotype	p53-/- iPS	TERRA RNAs	18126531	5592905	Library size — number of raw contacts in the corresponding OTA experiment.
35	ChIRP	0	Mus musculus	None	E14 ES	LINE1 RNAs	21284962	3198605	Reads in peaks — number of raw contacts that fall within MACS2 peaks.
36	ChIRP	0	Mus musculus	None	E14 ES	Malat1	10980367	40532
37	ChIRP	2	Homo sapiens	None	liver CSCs	HAND2-AS1	24991524	12901712
38	ChIRP	0	Mus musculus	None	ES	IAPEz-int RNAs	8496053	796889
39	CHART	2	Homo sapiens	None	MDA-MB-231	AL109615.3	76084478	2272120
40	RAP	0	Mus musculus	tet-inducible Xist cDNA transgenes inserted into the Hprt locus in male ES cells (with a 1237 nucleotide deletion ending at a similar region with Xist and not including the E-repeat)	T20 ES	Xist	1215095	184977
41	RAP	0	Mus musculus	tet-inducible Xist cDNA transgenes inserted into the Hprt locus in male ES cells (deleting the E-repeat ~4122 nucleotide)	T20 ES	Xist	643496	137616
42	ChIRP	2	Mus musculus	odd & even sets of oligo probes	4T1	1200007C13Rik	16098878	9747682
43	ChIRP	2	Mus musculus	total oligo probe set	4T1	1200007C13Rik	8026417	5437245
44	ChIRP	2	Mus musculus	None	primary NDL	1200007C13Rik	8760145	5722666
45	CHART	2	Mus musculus	treatment: 3 days DMSO (control with respect to dTAG-13 treatment); differentiation day: 7; WAPL: cohesin release factor	WAPL-FKBP(degron) female line	Xist	27804869	8256
46	CHART	2	Mus musculus	treatment: 3 days dTAG-13 (recruits an endogenous E3 ubiquitin ligase to degrade WAPL protein); differentiation day: 7; WAPL: cohesin release factor	WAPL-FKBP(degron) female line	Xist	34270770	15833
47	ChIRP	0	Mus musculus	genotype: Mettl3-KO	mES	IAP RNAs	17982039	77165
48	ChIRP	0	Mus musculus	genotype: Mettl3-KO	mES	LINE1 RNAs	68788475	31625
49	ChIRP	0	Mus musculus	genotype: Mettl3-KO	mES	Malat1	19430637	25214
50	ChIRP	0	Mus musculus	genotype: Mettl3-WT	mES	IAP RNAs	21478804	47457
51	ChIRP	0	Mus musculus	genotype: Mettl3-WT	mES	LINE1 RNAs	72882881	30105
52	ChIRP	0	Mus musculus	genotype: Mettl3-WT	mES	Malat1	20635042	40840
53	ChIRP	0	Mus musculus	genotype: Ythdc1-cKO (conditional); treatment: 4OHT	mES	IAP RNAs	12747143	457976
54	ChIRP	0	Mus musculus	genotype: Ythdc1-cKO (conditional); treatment: 4OHT	mES	LINE1 RNAs	12709423	1882626
55	ChIRP	0	Mus musculus	genotype: Ythdc1-cKO (conditional); treatment: 4OHT	mES	Malat1	15108409	890097
56	ChIRP	0	Mus musculus	genotype: Ythdc1-cKO (conditional); treatment: DMSO (control)	mES	IAP RNAs	15480166	339562
57	ChIRP	0	Mus musculus	genotype: Ythdc1-cKO (conditional); treatment: DMSO (control)	mES	LINE1 RNAs	16389317	432109
58	ChIRP	0	Mus musculus	genotype: Ythdc1-cKO (conditional); treatment: DMSO (control)	mES	Malat1	14602452	441400
59	ChIRP	2	Homo sapiens	genotype: wild-type; treatment: 1h UV light (under UV-induced stress conditions & human cells lacking the 7SK/P-TEFb regulatory snRNP show compromised transcriptional response and reduced cell viability)	HAP1	7SK RNAs	20415522	10995101
60	ChIRP	2	Homo sapiens	genotype: wild-type; treatment: UV- (control)	HAP1	7SK RNAs	24750261	11386956
61	ChIRP	0	Mus musculus	NMuMG mammary gland cells overexpressing EPR	NMuMG	Smim31	565632	156505
62	ChIRP	3	Homo sapiens	None	K562	SRA1	1.15E+08	3022
63	ChIRP	2	Homo sapiens	None	THP-1	CPEB2-DT	43031404	40452
64	ChIRP	2	Mus musculus	None	myotubes	LncMyoD	64989728	45701602
65	ChIRP	2	Homo sapiens	None	HEK293	CDKN2B-AS1	91546155	368184
66	ChIRP	2	Homo sapiens	treatment: Bleomycin (senescence inducer activates expression of NFΚBMARL-1)	IMR90	LINC02085	9099304	437412
67	ChIRP	2	Homo sapiens	treatment: TNF (tumor necrosis factor activates expression of NFΚBMARL-1)	IMR90	LINC02085	21536065	70162
68	ChIRP	0	Homo sapiens	None	HeLa S3	TERC	27698826	15720012
69	ChIRP	0	Homo sapiens	overexpressing human telomerase and TERC	HeLa S3	TERC	26051894	11342381
70	ChIRP	0	Homo sapiens	overexpressing human HOTAIR	MDA-MB-231	H«OTA»IR	10396978	3728702
71	ChIRP	0	Homo sapiens	overexpressing human HOTAIR with EZH2 knocked down	MDA-MB-231	H«OTA»IR	9253684	4183117
72	ChIRP	0	Mus musculus	genotype: Snord116del+/- (mice with an engineered deletion of the Snord116 repeat cluster => lacking 116HG)	brain	116HG RNAs	19730207	1906577
73	ChIRP	3	Mus musculus	genotype: wild type	brain	116HG RNAs	9449721	2773980
74	RAP	0	Mus musculus	the 0hr Wash time point represents the same conditions as the TetO Xist time course 1hr time point (induction time: 1 hour doxycycline)	pSM33 ES	Xist	1231215	143234
75	RAP	0	Mus musculus	the 1hr Wash time point represents cells that are induced for 1 hour with doxycycline; then washed and grown for 1 hour without doxycycline (induction time: 1 hour and 1 hour wash-out)	pSM33 ES	Xist	2678200	871207
76	RAP	0	Mus musculus	induction XIST time: 24 hours (retinoic acid)	F1 2-1 ES	Xist	2289257	290763
77	RAP	0	Mus musculus	induction XIST time: 3 hours (retinoic acid)	F1 2-1 ES	Xist	1832086	325638
78	RAP	0	Mus musculus	induction XIST time: 48 hours (retinoic acid)	F1 2-1 ES	Xist	461970	99427
79	RAP	0	Mus musculus	induction XIST time: 6 hours (retinoic acid)	F1 2-1 ES	Xist	1565630	385955
80	RAP	0	Mus musculus	None	MLF	Xist	1235361	746545
81	RAP	0	Mus musculus	induction XIST time: 0 hours doxycycline	pSM33 ES	Xist	1320564	32819
82	RAP	0	Mus musculus	induction time: 3 hours doxycycline; Xist cDNA without the A-repeat from a Tet-inducible transgene incorporated at the Hprt locus	delSXC9 ES	Xist	781187	232882
83	RAP	0	Mus musculus	induction time: 3 hours doxycycline; Xist cDNA with the A-repeat from a Tet-inducible transgene incorporated at the Hprt locus	delXF6 ES	Xist	3751228	1292486
84	CHART	0	Mus musculus	1 hr post tranfection of LNA-4978 (locked nucleic acids); capture oligos: C-11	immortalized MEFs	Xist	27629299	3128175
85	CHART	0	Mus musculus	capture oligos: C-40	immortalized MEFs	Xist	33082667	2569283
86	CHART	0	Mus musculus	1 hr post tranfection of LNA-C1 (locked nucleic acids); capture oligos: C-11	immortalized MEFs	Xist	24659060	29244
87	CHART	0	Mus musculus	8 hr post tranfection of LNA-C1 (locked nucleic acids); capture oligos: C-11	immortalized MEFs	Xist	26759507	681804
88	CHART	0	Mus musculus	24 hr post tranfection of LNA-C1 (locked nucleic acids); capture oligos: C-11	immortalized MEFs	Xist	21594902	237534
89	CHART	0	Mus musculus	capture oligos: C-11	immortalized MEFs	Xist	28754736	857302
90	CHART	2	Mus musculus	None	N2A	Paupar	59369258	5072295
91	ChIRP	0	Homo sapiens	None	MCF-7	SMIM10L2A	41282355	8188476
92	RAP	0	Mus musculus	treatment: DMSO (control with respect to flavopiridol treatment) for 1 hour	pSM33 ES	Malat1	6142770	501052
93	RAP	0	Mus musculus	treatment: flavopiridol (a transcription inhibitor) for 1 hour	pSM33 ES	Malat1	5902403	324199
94	RAP	0	Mus musculus	None	V6.5 ES	Malat1	14376949	654261
95	RAP	0	Mus musculus	treatment: DMSO (control)	pSM33 ES	U1 RNAs	10043725	3658339
96	RAP	0	Mus musculus	treatment: flavopiridol (a transcription inhibitor) for 1 hour	pSM33 ES	U1 RNAs	10448404	3537119
97	RAP	0	Mus musculus	None	pSM33 ES	Xist	9808294	5208393
98	CHART	0	Homo sapiens	capture oligo: MALAT1 CO1	MCF-7	MALAT1	20131546	561105
99	CHART	0	Homo sapiens	capture oligo: MALAT1 CO2	MCF-7	MALAT1	26949895	642739
100	CHART	0	Homo sapiens	capture oligo: NEAT1 CO1	MCF-7	NEAT1	22153626	545746
101	CHART	0	Homo sapiens	capture oligo: NEAT1 CO2	MCF-7	NEAT1	34150039	1228720
102	ChIRP	0	Mus musculus	treatment: LIF (Leukemia Inhibitory Factor) withdrawal & 2uM RA (Retinoic Acid is a well-characterized morphogen that regulates the spatial and temporal activation of HOX genes in vivo and in vitro) - day 1	46C ES	Halr1	4704732	34575
103	ChIRP	0	Mus musculus	None	46C ES	Halr1	3924263	452260
104	ChIRP	0	Homo sapiens	None	V852 cells with DACOR1 lentivirus	DACOR1	5328172	807900
105	CHART	3	Mus musculus	None	N2A	Dalir	71023504	6577754
106	ChIRP	3	Mus musculus	probe set: odd (1;3;5;7;9;11) & even (2;4;6;8;10;12)	HPC5	LncHSC-2	15942015	842240
107	ChIRP	2	Mus musculus	complete probe set	HPC5	LncHSC-2	10828122	454701
108	ChIRP	0	Homo sapiens	None	H1 ES	7SK RNAs	51388233	21289090
109	ChIRP	0	Homo sapiens	None	HeLa	7SK RNAs	64879249	15660075
110	ChIRP	0	Mus musculus	treatment: DMSO (control with respect to JQ1 treatment) for 1 hour	v6.5 ES	7SK RNAs	69126746	37462229
111	ChIRP	0	Mus musculus	treatment: JQ1 (bromodomain inhibitor promotes 7SK dissociation from enhancer chromatin genome wide) for 1 hour	v6.5 ES	7SK RNAs	58674967	34828669
112	CHIRT	0	Mus musculus	0 day of differentiation	ES d0	PAR-TERRA RNAs	22482614	490690
113	CHIRT	0	Mus musculus	0 day of differentiation	ES d0	TERRA RNAs	16268482	1076833
114	CHIRT	0	Mus musculus	3 day of differentiation (cells were cultured without LIF for 3 days under non-adherent conditions)	ES d3	PAR-TERRA RNAs	19953034	1533206
115	CHIRT	0	Mus musculus	3 day of differentiation (cells were cultured without LIF for 3 days under non-adherent conditions)	ES d3	TERRA RNAs	16552706	634145
116	CHIRT	0	Mus musculus	7 day of differentiation (cells were cultured without LIF for 4 days under non-adherent conditions and plated for an additional 3 days)	ES d7	PAR-TERRA RNAs	22925532	1291364
117	CHIRT	0	Mus musculus	7 day of differentiation (cells were cultured without LIF for 4 days under non-adherent conditions and plated for an additional 3 days)	ES d7	TERRA RNAs	16314142	655618
118	CHIRT	0	Mus musculus	None	Immortalized MEFs	PAR-TERRA RNAs	17940971	80982
119	CHIRT	0	Mus musculus	None	Immortalized MEFs	TERRA RNAs	5166460	117986
120	ChIRP	0	Mus musculus	None	Limb Bud	9530018H14Rik	1266208	546265
121	ChIRP	0	Mus musculus	None	R1/E ES	Panct1	73649789	8165855
122	ChIRP	0	Homo sapiens	None	U2OS	DINOL	8470018	5303748
123	ChIRP	2	Mus musculus	immortilization: SV40-Temperature Sensitive T-Antigen Immortalized; passage: 10-12	kidney podocyte	Tug1	4134797	2731592
124	CHIRT	2	Mus musculus	0 day of differentiation	ES d0	TERRA RNAs	16268482	1076833
125	CHART	0	Mus musculus	LBR CRISPRi knock down	pSM33 ES	Xist	2838908	60907
126	CHART	2	Mus musculus	Post-H/S (Heat Shock (45C) 15 minutes); chart probe: B2 RNA probe 1	NIH/3T3	B2 RNAs	66248737	170207
127	CHART	0	Mus musculus	Post-H/S (Heat Shock (45C) 15 minutes); chart probe: B2 RNA probe 2	NIH/3T3	B2 RNAs	6928925	1291204
128	CHART	2	Mus musculus	Pre-H/S (Heat Shock); chart probe: B2 RNA probe 1	NIH/3T3	B2 RNAs	34823806	85240
129	CHART	0	Mus musculus	Pre-H/S (Heat Shock); chart probe: B2 RNA probe 2	NIH/3T3	B2 RNAs	21849096	46143
130	ChIRP	3	Homo sapiens	None	HCT116	SNHG1	71204783	39186005
131	ChIRP	0	Mus musculus	None	V6.5 ES	7SK RNAs	13198184	604454
132	ChIRP	2	Mus musculus	None	V6.5 ES	Eprn	48720108	1927359
133	ChIRP	2	Homo sapiens	None	CD34+ cells	ERV-9 RNAs	7026778	2589754
134	ChIRP	0	Mus musculus	2 days in vitro differentiated	myotubes	5430431A17Rik	2221329	1420126
135	ChIRP	0	Mus musculus	5 days of 2% DMSO-induced differentiation	MEL	Bloodlinc	71334500	15659765
136	ChIRP	0	Mus musculus	MIN6-4N cells were transfected with pcDNA3.1-Meg3; mouse m-Meg3-3 lacks exon-2b and exon-4	MIN6-4N	Meg3	5880830	2939271
137	CHART	2	Mus musculus	None	MEF	Xist	47025680	14127297
138	CHART	2	Mus musculus	Loss of Repeat B	MEF	Xist	44905496	8177317
139	ChIRP	0	Homo sapiens	None	MOLM13	HOTTIP	4781452	175139
140	ChIRP	2	Homo sapiens	None	hNPC	NR2F1-AS1	31881012	15257597
141	ChIRP	2	Homo sapiens	None	hNPC	lnc-NR2F1_short	60199480	2715007
142	ChIRP	0	Mus musculus	genotype: WT; Lin- and Sca1+ and Kit+ are markers	Lin- Sca1+ Kit+ (LSK) cells	HOXBLINC	10255251	1063019
143	CHART	2	Mus musculus	None	MEF	Xist	31353484	3398643
144	CHART	2	Mus musculus	genotype: Smchd1-/- (structural maintenance of chromosomes hinge domain containing 1)	MEF	Xist	31820775	1813168
145	ChIRP	0	Homo sapiens	None	MCF-7	Linc-ASEN	25466008	886566
146	ChIRP	0	Mus musculus	clones with homozygous deletion of endogenous SNRNP70 and rapid removal of exogenous AID-tagged SNRNP70; the auxin analogue indole-3-acetic acid (IAA) was used for 0 hour to induce the degradation of AID-tagged SNRNP70 protein (U1 snRNP protein component)	SNRNP70-AID ES	Malat1	4570134	9259
147	RAP	2	Mus musculus	Xist is expressed from the endogenous locus under control of a tet-inducible promoter (induction time: 0 hours)	pSM33 ES	Xist	2790564	20619
148	RAP	2	Mus musculus	Xist is expressed from the endogenous locus under control of a tet-inducible promoter (induction time: 1 hours)	pSM33 ES	Xist	2633831	207431
149	RAP	2	Mus musculus	Xist is expressed from the endogenous locus under control of a tet-inducible promoter (induction time: 2 hours)	pSM33 ES	Xist	6150355	2475132
150	RAP	2	Mus musculus	Xist is expressed from the endogenous locus under control of a tet-inducible promoter (induction time: 3 hours)	pSM33 ES	Xist	8118048	4398320
151	RAP	2	Mus musculus	Xist is expressed from the endogenous locus under control of a tet-inducible promoter (induction time: 6 hours)	pSM33 ES	Xist	8379450	3821820
152	ChIRP	0	Homo sapiens	None	LNCaP	PCGEM1	7391255	66429
153	CHART	2	Mus musculus	3 hr post tranfection of LNA-C1 (locked nucleic acids); capture oligos: C-11	Immortalized MEFs	Xist	42557570	334350
154	CHART	2	Mus musculus	3 hr post tranfection of LNA-4978 (locked nucleic acids); capture oligos: C-11	Immortalized MEFs	Xist	48804609	1748694
155	CHART	2	Mus musculus	8 hr post tranfection of LNA-4978 (locked nucleic acids); capture oligos: C-11	Immortalized MEFs	Xist	46560584	2693538
156	CHART	2	Mus musculus	capture oligos: C-11	undifferentiated ES	Xist	47923690	768925
157	CHART	2	Mus musculus	capture oligos: C-11	differentiating ES (day 3)	Xist	44135154	2333041
158	CHART	2	Mus musculus	capture oligos: C-11	differentiating ES (day 10)	Xist	30615796	862376
159	ChIRP	0	Homo sapiens	control siRNA	HEK293T	7SK RNAs	1214522	313122
160	CHART	2	Homo sapiens	treatment: ethanol (control with respect to 17β-estradiol treatment) for 40 minutes; capture oligo: NEAT1 CO1	ERα-positive MCF-7	NEAT1	37976233	23168
161	CHART	2	Homo sapiens	treatment: ethanol (control with respect to 17β-estradiol treatment) for 40 minutes; capture oligo: NEAT1 CO2	ERα-positive MCF-7	NEAT1	62290179	9567
162	CHART	2	Homo sapiens	treatment: ethanol (control with respect to 17β-estradiol treatment) for 40 minutes; capture oligo: MALAT1 CO1	ERα-positive MCF-7	MALAT1	15146998	1010
163	CHART	2	Homo sapiens	treatment: ethanol (control with respect to 17β-estradiol treatment) for 40 minutes; capture oligo: MALAT1 CO2	ERα-positive MCF-7	MALAT1	32758878	10148
164	CHART	2	Homo sapiens	treatment: 17β-estradiol for 40 minutes; capture oligo: NEAT1 CO1	ERα-positive MCF-7	NEAT1	42572349	51855
165	CHART	2	Homo sapiens	treatment: 17β-estradiol for 40 minutes; capture oligo: NEAT1 CO2	ERα-positive MCF-7	NEAT1	48374312	53514
166	CHART	2	Homo sapiens	treatment: 17β-estradiol for 40 minutes; capture oligo: MALAT1 CO1	ERα-positive MCF-7	MALAT1	34490898	11355
167	CHART	2	Homo sapiens	treatment: 17β-estradiol for 40 minutes; capture oligo: MALAT1 CO2	ERα-positive MCF-7	MALAT1	40286355	21688
168	CHART	2	Homo sapiens	treatment: DMSO (control with respect to flavopiridol treatment) for 1 hour; capture oligo: NEAT1 CO1	MCF-7	NEAT1	41091104	44530
169	CHART	2	Homo sapiens	treatment: DMSO (control with respect to flavopiridol treatment) for 1 hour; capture oligo: NEAT1 CO2	MCF-7	NEAT1	45688927	43937
170	CHART	2	Homo sapiens	treatment: DMSO (control with respect to flavopiridol treatment) for 1 hour; capture oligo: MALAT1 CO1	MCF-7	MALAT1	33784626	18360
171	CHART	2	Homo sapiens	treatment: DMSO (control with respect to flavopiridol treatment) for 1 hour; capture oligo: MALAT1 CO2	MCF-7	MALAT1	42105876	25186
172	CHART	2	Homo sapiens	treatment: flavopiridol (a transcription elongation inhibitor) for 1 hour; capture oligo: NEAT1 CO1	MCF-7	NEAT1	43738856	108486
173	CHART	2	Homo sapiens	treatment: flavopiridol (a transcription elongation inhibitor) for 1 hour; capture oligo: NEAT1 CO2	MCF-7	NEAT1	51521305	102813
174	CHART	2	Homo sapiens	treatment: flavopiridol (a transcription elongation inhibitor) for 1 hour; capture oligo: MALAT1 CO1	MCF-7	MALAT1	47691042	65886
175	CHART	2	Homo sapiens	treatment: flavopiridol (a transcription elongation inhibitor) for 1 hour; capture oligo: MALAT1 CO2	MCF-7	MALAT1	47597462	34413
176	CHART	2	Mus musculus	None	NPC	Xist	34106616	29167
177	CHART	2	Mus musculus	genotype: Smchd1-/-	NPC	Xist	34938259	2483935
178	ChIRP	0	Mus musculus	genotype: Hoxblinc-Tg (overexpression of HoxBlinc); Lin- and Sca1+ and Kit+ are markers	Lin- Sca1+ Kit+ (LSK) cells	HOXBLINC	7548171	570378
179	ChIRP	0	Mus musculus	genotype: WT; Lin- and Kit+ are markers	Lin- Kit+ (LK) cells	HOXBLINC	15195799	649164
180	ChIRP	0	Mus musculus	genotype: Hoxblinc-Tg (overexpression of HoxBlinc); Lin- and Kit+ are markers	Lin- Kit+ (LK) cells	HOXBLINC	7858777	1421333
181	ChIRP	0	Mus musculus	clones with homozygous deletion of endogenous SNRNP70 and rapid removal of exogenous AID-tagged SNRNP70; the auxin analogue indole-3-acetic acid (IAA) was used for 4 hour to induce the degradation of AID-tagged SNRNP70 protein (U1 snRNP protein component)	SNRNP70-AID ES	Malat1	3512230	9820
182	ChIRP	0	Mus musculus	treatment: DMSO (control with respect to triptolide treatment) for 1 hour	ES	Malat1	5761275	16053
183	ChIRP	0	Mus musculus	treatment: triptolide (transcription inhibitor) for 1 hour	ES	Malat1	5740026	2101
184	ChIRP	0	Homo sapiens	treated with: 100 nM DHT (dihydrotestosterone induces association of AR with both PRNCR1 and PCGEM1)	LNCaP	PCGEM1	13704457	43738
185	ChIRP	0	Homo sapiens	JMJD6 knockdown (by siRNAs)	HEK293T	7SK RNAs	1718784	52396
186	ChIRP	0	Homo sapiens	BRD4 knockdown (by siRNAs)	HEK293T	7SK RNAs	3143179	541141
187	CHART	0	Mus musculus	dLBS-Xist rescued with LMNB1 (Xist-BoxB interacts with Lamin B1-λN and this complex already interacts with LBR)	pSM33 ES	Xist	8066005	2646024
188	CHART	0	Mus musculus	SHARP CRISPRi knock down	pSM33 ES	Xist	6052215	2499879
189	CHART	0	Mus musculus	LBR binding site deletion Xist	pSM33-dLBS ES	Xist	1638568	114560
190	CHART	0	Mus musculus	wild-type Xist	pSM33 ES	Xist	9808294	5208393
191	CHART	2	Mus musculus	EED (a core component of PRC2) KO	MEF	Xist	20440603	4231423
192	CHART	2	Mus musculus	RING1A/RING1B (the catalytic components of PRC1) double KO	MEF	Xist	21552481	11137708
193	ChOP	0	Homo sapiens	None	BT-549	MEG3	1005982	905584
194	ChIRP	0	Homo sapiens	None	V703	LINC01605	1861	0
195	RAP	0	Mus musculus	induction XIST time: 0 hours (retinoic acid)	F1 2-1 ES	Xist	1810636	444872
196	ChIRP	0	Mus musculus	4 day of differentiation (cells were cultured without LIF for 4 days)	46C ES	Evx1os	52617	0
197	CHART	0	Mus musculus	capture oligos: C-11	differentiating ES (day 7)	Xist	1.41E+08	259233
198	RAP	0	Mus musculus	None	ES	Firre	7266554	585505
199	RAP	0	Mus musculus	None	V6.5 ES	Hdac2	209707	37915
200	ChIRP	3	Homo sapiens	None	NTERA2 pluripotent stem cell line	SRA1	4.15E+08	335896
