## Supplementary material for "Comparative analysis of the RNA-chromatin interactions data. Completeness and accuracy": Suppl. Table 3

### Sheet: Supplementary Table 3
Supplementary Table 3. ATA data description.
Exp.ID — unique identifier of the corresponding RNA-chromatin interaction experiment in the RNA-Chrom database.
Method — name of the experimental protocol used to obtain the data.
Cell line — the cell line on which the experiment was performed.
Experiment description — additional step in the experimental protocol.
Share of mRNA contacts (%) — share of mRNAs contacts in the total number of contacts.
Library size — number of raw contacts in the corresponding ATA experiment.
Contacts with source genes (%) — contacts that are located in source genes.
Local contacts (%) — contacts that are located no further than 100 kb from the RNA source genes and not in the source genes.
Distant contacts (%) — contacts that are located further than 100 kb from the RNA source genes.
Exp.ID	Method	Cell line	Organism	Experiment description	Number of replicates	Share of mRNA contacts (%)	Library size	Contacts with source genes (%)	Local contacts (%)	Distant contacts (%)
6	GRID	mES	Mus musculus	—	2	79	62450436	2023-02-06	2023-07-04	89.1
11	RADICL	mOPC	Mus musculus	—	3	71.4	45977975	2023-07-04	2023-09-02	92.4
12	RADICL	mES R08	Mus musculus	treatment: actinomycin D for 4 h	2	54.2	17673204	2023-03-02	2023-07-01	95.9
13	RADICL	mOPC	Mus musculus	treatment: proteinase K	2	72.8	45737259	2023-01-05	0.06	94.8
14	RADICL	mES R08	Mus musculus	1% formaldehyde	3	67	52939747	4	2023-02-03	92.8
15	RADICL	mES R08	Mus musculus	2% formaldehyde	3	69	47384166	2023-02-05	2023-09-03	90.9
16	RADICL	mES R08	Mus musculus	treatment: proteinase K	3	51.7	33975755	2023-02-03	0.04	96.8
1	iMARGI	HFFc6	Homo sapiens	—	1	65.8	3834489	44.5	1	54.5
2	iMARGI	HEK293T	Homo sapiens	—	1	61.6	8042217	66	2023-02-01	32.7
3	iMARGI	HUVEC	Homo sapiens	osmotic control	2	73	17562560	41.8	2023-04-02	55.8
4	iMARGI	HUVEC	Homo sapiens	treatment: combining high glucose and TNFalpha for 7 days	2	76.3	14063950	2023-09-22	2023-01-01	76
5	iMARGI	HUVEC	Homo sapiens	treatment: combining high glucose and TNFalpha for 3 days	1	76.2	9859525	2023-07-28	2023-03-01	70
7	GRID	MM.1S	Homo sapiens	—	2	79.9	39228831	2023-03-06	2023-06-03	90
8	GRID	MDA-MB-231	Homo sapiens	—	2	77.4	64433010	2023-01-07	2023-06-03	89.2
9	Red-C	fibroblasts	Homo sapiens	—	3	78.7	5386004	0.7	0.6	98.7
10	Red-C	K562	Homo sapiens	—	3	74.4	43608262	2023-05-01	2023-03-01	97.2
