## Supplementary material for "Comparative analysis of the RNA-chromatin interactions data. Completeness and accuracy": Suppl. Table 2

### Sheet: Supplementary Table 2
Supplementary Table 2. Diversity of OTA and ATA (Mus musculus) data in the RNA-Chrom database. N* – amount of experiments in RNA-Chrom DB. Cell lines, for which both OTA and ATA data are available, are highlighted in green.
Cell line	«OTA»		«ATA»
	N*	RNAs	N*
undifferentiated ES	1	Xist
primary NDL	1	1200007C13Rik
pSM33-dLBS ES	1	Xist
p53-/- iPS	1	TERRA RNAs
kidney podocyte	1	Tug1
differentiating ES (day 7)	1	Xist
differentiating ES (day 3)	1	Xist
differentiating ES (day 10)	1	Xist
delXF6 ES	1	Xist
delSXC9 ES	1	Xist
R1/E ES	1	Panct1
NMuMG	1	Smim31
MLF	1	Xist
MIN6-4N	1	Meg3
MEL	1	Bloodlinc
Limb Bud	1	9530018H14Rik
BMDM (Bone-marrow derived macrophages)	1	Ttc39aos1
v6.5 ES	2	7SK RNAs
myotubes	2	5430431A17Rik,LncMyoD
brain	2	116HG RNAs
WAPL-FKBP(degron) female line	2	Xist
T20 ES	2	Xist
SNRNP70-AID ES	2	Malat1
N2A	2	Paupar,Dalir
Lin- Sca1+ Kit+ (LSK) cells	2	HOXBLINC
Lin- Kit+ (LK) cells	2	HOXBLINC
HPC5	2	LncHSC-2
ES d7	2	TERRA RNAs,PAR-TERRA RNAs
ES d3	2	TERRA RNAs,PAR-TERRA RNAs
E14 ES	2	LINE1 RNAs,Malat1
4T1	2	1200007C13Rik
NPC	3	A830082K12Rik,Xist
ES d0	3	TERRA RNAs,PAR-TERRA RNAs
46C ES	3	Halr1,Evx1os
V6.5 ES	4	Eprn, Hdac2, 7SK RNAs, Malat1
NIH/3T3	4	B2 RNAs
ES	4	Firre, IAPEz-int RNAs, Malat1
Immortalized MEFs	5	TERRA RNAs, PAR-TERRA RNAs, Xist
F1 2-1 ES	5	Xist
immortalized MEFs	6	Xist
MEF	6	Xist
mES	13	A830082K12Rik, IAP RNAs, LINE1 RNAs,Malat1	5
pSM33 ES	17	Malat1, U1 RNAs, Xist
mOPC			2
