## Supplementary material for "Comparative analysis of the RNA-chromatin interactions data. Completeness and accuracy": Suppl. Table 1

### Sheet: Supplementary Table 1
Supplementary Table 1. Diversity of OTA and ATA (Homo sapiens) data in the RNA-Chrom database. N* – amount of experiments in RNA-Chrom DB. Cell lines, for which both OTA and ATA data are available, are highlighted in green.
Cell line	«OTA»		«ATA»
	N*	RNAs	N*
BT-549	1	MEG3
CD34+ cells	1	ERV-9 RNAs
ERα-positive MCF-7	8	NEAT1,MALAT1
H1 ES	1	7SK RNAs
HAP1	2	7SK RNAs
HCT116	1	SNHG1
HEK293	1	CDKN2B-AS1
HEK293T	3	7SK RNAs	1
HeLa	1	7SK RNAs
HeLa S3	2	TERC
IMR90	2	LINC02085
Jurkat	1	FLJ42969
K562	1	SRA1
LNCaP	2	PCGEM1
MCF-7	14	SMIM10L2A,NEAT1,Linc-ASEN, MALAT1
MDA-MB-231	3	AL109615.3,HOTAIR	1
MOLM13	1	HOTTIP
NTERA2 pluripotent stem cell line	1	SRA1
THP-1	1	CPEB2-DT
U2OS	1	DINOL
V703	1	LINC01605
V852 cells with DACOR1 lentivirus	1	DACOR1
hNPC	2	lnc-NR2F1_short,NR2F1-AS1
liver CSCs	1	HAND2-AS1
HFFc6			1
HUVEC			3
K562			1
MM.1S			1
fibroblasts			1
